# A single nucleotide substitution in *TaHKT1;5-D* controls shoot Na^+^ accumulation in bread wheat

**DOI:** 10.1101/2020.01.21.909887

**Authors:** Chana Borjigin, Rhiannon K. Schilling, Jayakumar Bose, Maria Hrmova, Jiaen Qiu, Stefanie Wege, Apriadi Situmorang, Chris Brien, Bettina Berger, Matthew Gilliham, Allison S. Pearson, Stuart J. Roy

## Abstract

Improving salinity tolerance in the most widely cultivated cereal, bread wheat (*Triticum aestivum* L.), is essential to increase grain yields on saline agricultural lands. A Portuguese landrace, Mocho de Espiga Branca accumulates up to 6 folds greater leaf and sheath sodium (Na^+^) than two Australian cultivars, Gladius and Scout, under salt stress. Despite high leaf and sheath Na^+^ concentrations, Mocho de Espiga Branca maintained similar salinity tolerance compared to Gladius and Scout. A naturally occurring single nucleotide substitution was identified in the gene encoding a major Na^+^ transporter TaHKT1;5-D in Mocho de Espiga Branca, which resulted in a L190P amino acid residue variation. This variant prevents Mocho de Espiga Branca from retrieving Na^+^ from the root xylem leading to a high shoot Na^+^ concentration. The identification of the tissue tolerant Mocho de Espiga Branca will accelerate the development of more elite salt tolerant bread wheat cultivars.
