## Supplementary Table 1 for "A single nucleotide substitution in *TaHKT1;5-D* controls shoot Na^+^ accumulation in bread wheat"

### Sheet: Supplementary Table 1
Table S1. Screening of 75 bread wheat lines for salinity tolerance. The 4th leaf Na+, K+ and Cl- concentrations, final point projected shoot area (PSA), and salinity tolerance (PSA under 100 mM NaCl relative to 0 mM NaCl treatment) of the plants are determined 11 days after 100 mM NaCl treatment applied at the emergence of 4th leaf (n = 3-4 except for Gladius and scout, where n = 12).
Bread wheat lines ID	4th leaf Na+ concentration (µmol/g DW)				4th leaf K+ concentration (µmol/g DW)				4th leaf Cl- concentration (µmol/g DW)				PSA (pixels)				Salinity Tolerance
	0 mM NaCl		100 mM NaCl		0 mM NaCl		100 mM NaCl		0 mM NaCl		100 mM NaCl		0 mM NaCl		100 mM NaCl
	Mean	SEM	Mean	SEM	Mean	SEM	Mean	SEM	Mean	SEM	Mean	SEM	Mean	SEM	Mean	SEM
Mocho de Espiga Branca	344.098	21.1723	419.32	44.3577	1533.16	545.493	1172.11	138.202	284.879	16.0272	375.435	45.2257	44411.7	3608.08	31583	1567.43	0.711142
Odessa EXP STA 17413	55.1788	4.76568	108.3	13.0409	1547.28	55.2501	1506.75	66.3151	197.562	9.31734	373.011	35.5676	55874	9492.32	36694	4717.61	0.656728
Pitic 62	42.4092	2.53295	89.6812	11.7374	1157.05	137.833	1246.3	49.3713	268.417	13.2233	457.435	26.662	62189.5	5686.81	43762.2	6694.3	0.703692
W 98	78.1567	8.79311	88.9106	13.3127	1195.75	33.8861	1297.55	42.8839	258.548	7.87474	408.447	20.1321	40358.8	2702.15	31766.5	4243.52	0.787103
Buck Atlantico	58.6158	3.37774	88.2581	6.68909	1254.98	30.6452	1328.81	17.9673	196.045	10.4902	374.645	34.2261	37660.3	7988.76	23931.7	1520.29	0.635461
LW 337	45.854	7.40069	84.5426	13.9366	1542.31	163.204	1521.92	88.8425	191.698	39.6602	278.897	37.528	60894.7	15773.5	33604.3	3917.13	0.551844
G 72300	55.9987	14.7365	83.8656	6.5498	1382.16	81.6394	1453.77	39.6513	211.441	26.4042	337.227	19.6509	56603.3	9453.05	42976.7	10955	0.75926
LW 333	55.1206	2.27402	83.2863	11.5328	1269.62	79.6121	1477.3	44.6844	182.014	20.7219	327.062	42.8094	64641.7	5621.73	43969.7	6942.07	0.680206
Siete Cerros	72.9529	8.63237	80.0128	6.77545	1303.89	136.793	1236.34	95.7068	251.59	7.76106	387.728	29.0566	38271.5	6491.36	29150.8	4469.11	0.761683
N 46	65.493	11.0245	79.5142	3.93531	1473.36	75.7038	1448.35	47.9377	180.302	14.5005	364.236	23.4292	45152.3	8874.93	32146.7	4486.23	0.71196
Ciano 79	45.827	2.18059	78.7037	5.34796	1240.69	82.4581	1094.68	17.8653	202.286	13.7384	472.38	39.6691	40782.8	2260.68	29915.8	1692.02	0.733539
Meira	74.0475	5.58776	77.6605	16.558	1485.38	76.5777	1431.55	38.7572	269.497	30.5386	329.585	32.2943	40727.3	13542.4	27256.7	4731.06	0.669248
Menflo	64.503	11.2904	77.2463	8.63394	1441.71	91.065	1527.69	176.915	200.876	34.2734	305.632	22.1709	24766.7	5520.8	17587.7	6989.87	0.710135
Sokool	56.5115	3.63855	76.7713	8.62156	1415.25	48.3082	1495.04	14.5536	210.079	9.85582	363.425	26.8454	43137	7854.42	35616.5	7593.69	0.82566
Persia 21	46.5805	3.73077	76.0598	5.59791	1116.09	260.846	1126.16	133.067	217.598	21.1773	384.122	57.9123	26360.7	1605.15	15464	1489.42	0.586632
LW 335	33.3406	6.58932	75.11	14.6431	1288.65	87.6312	1254.78	20.7701	177.305	16.088	361.598	45.3155	51511	8843.91	33763	7249.92	0.655452
H 1534	56.3083	6.53154	74.0046	13.6702	1482.46	170.013	1443.19	81.6135	232.951	26.8539	353.772	38.9486	55459.3	3844.6	38616.7	3062.7	0.696306
M708/G25/N163	42.5321	4.40404	73.0698	17.6422	1186.52	38.4777	1213.87	19.1867	101.615	10.9753	279.368	5.01087	52768.3	4080.67	34775.7	3841.77	0.659025
Odessa EXP STA 19565	67.3883	22.4461	71.8243	6.38185	1494.64	88.3561	1498.07	34.3392	239.793	46.3423	371.328	17.8794	46249.7	4804.32	32633.3	2601.95	0.705591
LW 336	58.7446	10.2099	71.7782	9.48559	1411.47	32.2621	1275.79	68.0481	159.096	7.89489	319.219	15.368	54627.3	8314.49	33259	2841.44	0.608834
Coppadra	69.7727	11.5736	71.6859	16.7591	1370.66	26.1259	1069.72	122.829	147.746	11.0421	331.206	60.5463	35456.3	7071.57	27779.7	1437.22	0.78349
S975-A4-A1	42.4721	16.8136	70.4889	31.4369	1086.51	42.6042	1092.52	34.5299	191.404	8.89454	403.52	27.4349	35552.3	9372.41	28229.7	3661.14	0.794031
U-Man-Syao-Mai	42.6555	1.27812	68.3702	8.06443	1566.88	10.9754	1545.43	28.764	296.546	12.7965	439.416	43.7672	74313.7	692.137	50733.3	6243.63	0.682692
Frontana 3671	57.0434	4.39041	68.18	11.6891	1169.08	60.0245	1165.35	41.628	182.873	9.532	451.524	44.9681	46276	4451.12	37705	4898.4	0.814785
Palestinskaya	63.7111	2.0567	65.6234	11.2652	1328.52	183.618	1597.04	55.2187	186.01	6.84606	346.814	10.8983	56725.7	8251.43	42585	9108.54	0.750718
Taferstat	35.5694	8.12714	63.5361	7.2277	1391.53	57.2025	1402.43	58.954	163.217	15.0339	347.982	20.8409	56758.3	18604	34658.7	6343.58	0.610636
H 1703	51.3155	3.32503	62.8163	10.1576	997.347	38.4881	1081.78	89.7631	247.869	4.76297	430.857	46.4573	56743.8	11702.7	39641.2	6404.49	0.698601
BuckBuck 'S'	27.9209	2.03392	61.9931	2.69414	1385.72	49.7407	1203.3	124.802	149.794	10.1343	403.825	45.4238	23268.3	930.253	20036.3	2603.44	0.861099
India 231	40.3786	4.29169	61.7477	1.95309	1372.21	115.005	1452.83	91.7952	219.008	3.02683	370.39	6.95774	56586.3	3191.57	38619	4555.93	0.682479
Persia 7	38.1898	1.78305	61.7131	6.82296	1507.2	95.1794	1417.88	20.3187	168.957	5.88345	344.658	11.8221	46281	8299.4	34724	4520.85	0.750286
Africa Mayo	75.2595	15.1783	60.6777	13.3974	1069.76	161.472	1104.89	67.9336	135.991	8.33653	247.579	9.36162	40221.7	5453.66	29209.3	5825.81	0.726209
Suzuki 24	48.5783	5.62927	58.6697	6.09436	1593.37	56.8234	1665.2	32.2167	195.681	9.30476	321.154	18.2281	31077.8	1503.07	22988	3951.6	0.739693
Granarolo	33.1021	6.03113	58.0223	14.9851	1460.71	112.999	1509.94	27.6463	189.158	9.75715	387.886	26.4693	32621.7	5427.83	30414	3235.61	0.932325
India 227	41.8687	4.79843	57.9775	13.3152	1487.29	25.8886	1544.64	55.6381	177.106	4.64861	354.737	22.4115	60450.2	2363.78	38475.8	4715.48	0.636486
India 322	40.6483	9.42763	56.7134	2.77375	1366.37	37.5234	1425.52	7.19882	222.954	16.6068	380.376	13.9183	33736.7	3630.13	29897	707.715	0.886187
Suzuki 17	46.2634	2.75166	56.1004	3.99385	1286.71	44.3366	1416.73	71.3393	225.134	8.23201	395.553	13.6538	61693	7685.99	42194	8052.24	0.683935
Persia 4	42.0655	4.91202	55.4367	4.40698	1192.76	84.1377	1350.77	29.5829	232.081	6.85355	391.329	4.76585	42046	6482.16	37948.2	2929.76	0.902541
Zilve	50.5074	5.51643	54.6745	13.1729	1167.95	72.3276	1250.56	91.1179	164.437	13.3642	279.381	40.4232	40630.3	7978.05	32426.7	5205.31	0.79809
Vorobey	39.6574	3.51063	53.6455	7.10304	1410.77	56.5505	1431.75	55.6388	223.788	11.0355	334.104	24.7239	46389.5	5274.13	34900	6974.23	0.752325
2003-01-06	33.4667	0.320413	52.1775	4.00734	1506.85	60.5818	1377.85	41.3102	165.29	10.644	242.538	53.8922	39908.7	10500	21405	3273.07	0.53635
Academie de Pekin	54.4902	3.44185	51.6045	4.53024	1500.95	132.549	1675.92	73.3873	213.963	11.8184	313.475	20.063	56077	14449.9	29590.7	9867.55	0.527679
H 1685	42.6674	2.69844	50.7093	4.81013	1164.33	94.5981	1327.36	79.3352	205.906	15.662	334.184	20.9323	46326.3	8358.88	18768.7	4166.14	0.40514
Bahatane 87	43.4412	7.70347	50.013	6.61507	1284.86	103.449	1524.47	55.4122	208.689	8.19628	404.15	26.7873	47959	7084.86	33607.7	5238.63	0.700758
Optata 85	52.061	6.77011	49.8735	1.06342	1187.57	45.74	1421.68	94.9224	252.901	31.9888	389.766	30.9442	55237.3	15737.7	35165.3	6691.75	0.636623
Jupateco 73	50.7413	5.01761	49.8553	6.7182	1116.19	65.2078	1239.06	97.4305	202.098	10.7939	341.973	6.63534	49038	3784.8	34486.5	2804.93	0.703261
H 1440	40.9497	9.17268	48.2441	25.9335	1105.91	193.341	1232.79	57.8169	257.758	33.2237	405.977	20.1159	48772.7	10795.2	23738	1967.2	0.486707
N67M2	54.5332	2.82056	47.9288	1.54886	1395.33	59.393	1547.6	44.3566	158.971	9.90455	346.412	13.941	47049.7	2160.62	41140	3313.79	0.874395
Yecora 70	53.1916	15.0594	47.806	3.85056	985.467	41.8831	1071.14	68.0719	149.936	10.3444	343.302	18.6376	42058.5	4768.51	37582.5	3187.35	0.893577
Thori 212-var 8/1	53.1698	11.5406	46.7366	16.6544	1361.7	237.854	1583.07	93.0108	209.043	5.08211	350.496	46.4941	53654.3	18309.9	30324.3	6803.31	0.56518
Estanzuela Dorado	40.401	3.08284	46.7043	11.4326	1525.03	16.7989	1428.98	45.5304	236.919	19.2819	391.124	28.3899	46302.7	7140.2	32351.3	2041.55	0.698693
LW 349	30.9901	6.10905	45.8488	2.5026	1333.4	115.007	1380.65	91.5674	244.494	30.1484	437.591	24.6001	47171.3	3720.45	32684	3028.92	0.692878
Cul 10	38.6048	4.61624	45.5947	10.2646	1369.97	11.5401	1426.51	52.5916	249.668	11.9081	350.151	24.2016	43007.7	3963.27	33340	5075.87	0.775211
Asia Minor 71	42.9776	2.30113	45.4485	5.51013	1431.92	113.57	1407.05	90.7171	220.314	17.9067	333.843	27.1197	47986.2	4657.69	33727.8	3544.23	0.702863
Inia 66	31.1384	5.08255	45.3231	2.57393	1077.77	37.9365	1099.24	47.6429	140.195	10.0877	341.419	19.6468	45643.2	3647.77	39637.5	4614.75	0.86842
Suzuki 23	46.7419	3.21551	45.3136	8.73772	1302.94	49.9731	1364.83	72.7049	217.599	14.1762	345.469	28.9138	55852.2	13175.9	36788.5	6720.57	0.658675
Suzuki 12	38.5992	4.89158	44.3097	2.16922	1367.58	21.5632	1406.22	47.2328	226.74	5.2244	341.625	31.6741	34648.5	4371.2	26074.8	2099.26	0.752551
LW 334	37.2866	3.02923	44.1036	11.0953	1470.89	91.8292	1510.04	49.147	215.836	20.0567	343.063	7.48004	42538.3	8041.17	24861.7	627.386	0.584453
Suzuki 3	40.5299	6.96275	43.4417	5.59248	1323.09	95.0388	1321.39	149.413	210.953	16.2508	399.788	11.6304	46576.8	7072.93	33342.2	4926.01	0.715856
LW 369	49.5261	4.45623	43.2362	5.96292	1489.98	102.33	1478.65	78.7375	218.989	13.1997	291.228	33.3429	40132	13614.1	24863.7	2501.6	0.619547
EMU'S'	33.8228	9.02395	42.4785	3.7585	1302.02	58.4281	1403.12	48.074	178.908	5.00792	318.38	24.2724	52823.7	3899.88	39114.7	2930.33	0.740476
PBW 343	37.705	4.2993	41.8892	4.78941	1327.81	63.8853	1344.46	61.1738	201.966	4.66171	372.302	5.48443	52671.3	8934.67	41154.3	2564.26	0.781342
Genaro F81	33.4622	2.49219	41.5034	3.44451	1421.12	35.8331	1452.98	57.2568	215.677	5.60511	342.292	18.3242	42575.7	3622.95	33261.2	4212.15	0.781227
Pamukale	36.7346	6.90546	40.049	4.62701	1253.76	84.7808	1261.28	144.298	142.73	15.9389	283.372	23.8505	32395	8781.4	29609.7	7900.3	0.91402
Daeraad	42.9605	6.40052	40.0192	3.85745	1413.62	229.435	1593.73	122.099	184.987	37.4526	315.125	21.4891	37283.3	8165.67	21844.7	788.444	0.58591
BT 2281	36.6175	8.10732	39.5249	9.04946	1175.6	15.4985	1175.9	77.8122	184.363	20.6667	343.381	39.5913	30783.3	6128.46	24017	3961.46	0.780195
Cul 9	42.9883	3.59167	38.6799	9.91921	1256.1	196.311	1314.17	124.944	149.734	17.8664	242.834	40.8925	26315.7	2186.08	26505.3	2567.25	1.00721
BT 2277	31.8426	3.56579	36.2264	3.62282	1092.11	121.506	1092.16	248.625	233.025	16.9448	392.559	14.2004	46626.7	9504.76	30502	6148.11	0.654175
117-var 12/564	52.3404	11.9624	35.9185	5.41405	1275.11	53.0346	1411.33	59.9357	189.715	25.3624	322.521	24.1915	40584	3485.33	27356.3	1887.73	0.674067
Andes 56	29.0938	7.46309	35.7593	2.02727	1406.95	180.27	1402.25	110.577	198.446	12.7626	356.08	10.3733	41104	14982	27521.7	4943.97	0.669562
Gladius	27.7607	1.66193	35.2891	4.22431	1286.68	21.1785	1341.31	27.2583	165.057	4.17481	291.064	9.8841	26527.8	1410.91	20865.2	1101.2	0.786539
Suzuki 9	40.3506	4.16353	34.891	2.94186	1479.06	46.1437	1490.66	38.1814	239.314	9.93699	377.723	12.5751	44448.2	9287.25	39482.2	4712.47	0.888275
Tacupeto 2001	39.9371	0.999284	33.337	3.99489	1330.15	8.79582	1392.91	115.56	253.512	15.387	379.159	21.8812	59746.3	7059.01	39629.7	2554.32	0.663299
Roelfs F2007	37.3406	6.12158	31.9648	3.59914	1338.87	52.831	1422.19	35.2912	262.231	23.4845	361.875	23.3054	31099.3	9664.43	29905	2283.1	0.961596
Synthetic W7985	30.499	2.08939	29.5691	1.90723	1553.99	38.8967	1474.78	24.9848	189.59	12.4777	217.815	19.5065	30690.2	3944.43	23569	2845.35	0.767964
Scout	24.9324	2.21644	26.5101	2.51182	1306.67	35.6122	1305.87	30.9447	152.545	5.71737	236.328	8.81139	28478.8	1831.18	22338.1	1978.97	0.784377
